# Genetic determinants of host tropism in *Klebsiella* phages

**DOI:** 10.1101/2022.06.01.494021

**Authors:** Beatriz Beamud, Neris García-González, Mar Gómez-Ortega, Fernando González-Candelas, Pilar Domingo-Calap, Rafael Sanjuan

## Abstract

Bacteriophages play key roles in bacterial ecology and evolution and are potential antimicrobials. However, the determinants of phage-host specificity remain elusive. Here, we used 46 newly-isolated phages to challenge 138 representative clinical isolates of *Klebsiella pneumoniae*, a widespread opportunistic pathogen. Spot tests revealed a narrow host range for most phages, with <2% of 6319 phage-host combinations tested yielding detectable interactions. Bacterial capsule diversity was the main factor restricting phage host range. Consequently, phage-encoded depolymerases were key determinants of host tropism, and we identified depolymerase sequence types associated with the ability to infect specific capsular types across phage families. Phages showing a capsule-independent mode of entry exhibited a much broader host range, but their infectivity was still restricted by complex intracellular defense mechanisms. These findings expand our knowledge of the complex interactions between bacteria and their viruses, and have implications for the biomedical and biotechnological use of phages.
