## Supplemental Table 4 for "Genetic determinants of host tropism in *Klebsiella* phages"

Phage	Phage.Accession	CLT.tropism	Family	Genus	Group	Source	RBD	RBD.cluster	CLT.consensus
A1a	ON602732	KL151	Autographiviridae	Drulisvirus	1	This work	A1a_00006:141-307	RBD5	none
A1a	ON602732	KL151	Autographiviridae	Drulisvirus	1	This work	A1a_00014:2-660	RBD6	singleton
A1b	ON602752	KL157	Autographiviridae	Drulisvirus	1	This work	A1b_00040:141-318	RBD5	none
A1b	ON602752	KL157	Autographiviridae	Drulisvirus	1	This work	A1b_00048:2-600	RBD84	singleton
A1c	ON602748	KL1	Autographiviridae	Drulisvirus	1	This work	A1c_00034:2-651	RBD7	KL1
A1c	ON602748	KL1	Autographiviridae	Drulisvirus	1	This work	A1c_00042:141-318	RBD5	none
A1d	ON602762	KL20	Autographiviridae	Drulisvirus	1	This work	A1d_00009:2-827	RBD93	singleton
A1e	ON602757	KL?	Autographiviridae	Drulisvirus	1	This work	A1e_00020:141-307	RBD5	none
A1f	ON602756	KL?	Autographiviridae	Drulisvirus	1	This work	A1f_00020:141-307	RBD5	none
A1g	ON602761	KL16	Autographiviridae	Drulisvirus	1	This work	A1g_00049:141-318	RBD5	none
A1g	ON602761	KL16	Autographiviridae	Drulisvirus	1	This work	A1g_00057:53-592	RBD92	singleton
A1h	ON602743	KL2,KL13	Autographiviridae	Drulisvirus	1	This work	A1h_00013:160-848	RBD25	none
A1h	ON602743	KL2,KL13	Autographiviridae	Drulisvirus	1	This work	A1h_00021:2-577	RBD26	KL2/13
A1i	ON602767	KL126	Autographiviridae	Drulisvirus	1	This work	A1i_00041:160-848	RBD25	none
A1i	ON602767	KL126	Autographiviridae	Drulisvirus	1	This work	A1i_00049:2-756	RBD87	KL126
A1j	ON602754	KL61,KL126	Autographiviridae	Drulisvirus	1	This work	A1j_00040:2-756	RBD87	KL126
A1j	ON602754	KL61,KL126	Autographiviridae	Drulisvirus	1	This work	A1j_00049:141-798	RBD88	singleton
A1k	ON602739	KL22/37	Autographiviridae	Drulisvirus	1	This work	A1k_00014:141-780	RBD1	KL22/37
A1l	ON602740	KL22/37	Autographiviridae	Drulisvirus	1	This work	A1l_00058:2-274	RBD1	KL22/37
A1m	ON602727	KL22/37	Autographiviridae	Drulisvirus	1	This work	A1m_00049:141-780	RBD1	KL22/37
A1o	ON602724	KL22/37	Autographiviridae	Drulisvirus	1	This work	A1o_00045:141-780	RBD1	KL22/37
A1q	ON602726	KL22/37	Autographiviridae	Drulisvirus	1	This work	A1q_00009:2-274	RBD2	singleton
A1q	ON602726	KL22/37	Autographiviridae	Drulisvirus	1	This work	A1q_00010:2-317	RBD3	singleton
A1q	ON602726	KL22/37	Autographiviridae	Drulisvirus	1	This work	A1q_00019:141-791	RBD1	KL22/37
A1r	ON602725	KL22/37	Autographiviridae	Drulisvirus	1	This work	A1r_00009:141-780	RBD1	KL22/37
NTUH-K2044-K1-1	AB716666	KL1	Autographiviridae	Drulisvirus	1	Other	AB716666-BAP15740.1:141-318	RBD5	none
NTUH-K2044-K1-1	AB716666	KL1	Autographiviridae	Drulisvirus	1	Other	AB716666-BAP15746.1:2-651	RBD7	KL1
Screen	ERR4557158	KL2,KL13	Autographiviridae	Drulisvirus	1	Other	ERR4557158_00002:141-296	RBD5	none
Screen	ERR4557158	KL2,KL13	Autographiviridae	Drulisvirus	1	Other	ERR4557158_00049:2-169	RBD28	singleton
Yoda	ERR4557159	KL2,KL13	Autographiviridae	Drulisvirus	1	Other	ERR4557159_00001:2-577	RBD26	KL2/13
Yoda	ERR4557159	KL2,KL13	Autographiviridae	Drulisvirus	1	Other	ERR4557159_00008:141-296	RBD5	none
KpV71	KU666550	KL1	Autographiviridae	Drulisvirus	1	Other	KU666550-kpv71_45:141-318	RBD5	none
KpV71	KU666550	KL1	Autographiviridae	Drulisvirus	1	Other	KU666550-kpv71_52:2-651	RBD7	KL1
KpV74	KY385423	KL2,KL13	Autographiviridae	Drulisvirus	1	Other	KY385423-kpv74_48:141-602	RBD43	none
KpV74	KY385423	KL2,KL13	Autographiviridae	Drulisvirus	1	Other	KY385423-kpv74_56:2-577	RBD26	KL2/13
IME337	MN176573	KL102	Autographiviridae	Drulisvirus	1	Other	MN176573-QEQ50396.1:2-1243	RBD8	KL102
fHe-Kpn01	MN380459	KL62	Autographiviridae	Drulisvirus	1	Other	MN380459-fHeKpn01_gp49:141-307	RBD5	none
fHe-Kpn01	MN380459	KL62	Autographiviridae	Drulisvirus	1	Other	MN380459-fHeKpn01_gp57:2-500	RBD63	singleton
VLC1	MN794000	KL22/37	Autographiviridae	Drulisvirus	1	Other	MN794000-QGZ00758.1:141-744	RBD1	KL22/37
VLC2	MN794001	KL22/37	Autographiviridae	Drulisvirus	1	Other	MN794001-QGZ00819.1:141-780	RBD1	KL22/37
VLC3	MN794002	KL22/37	Autographiviridae	Drulisvirus	1	Other	MN794002-QGZ00875.1:141-780	RBD1	KL22/37
VLC4	MN794003	KL22/37	Autographiviridae	Drulisvirus	1	Other	MN794003-QGZ00936.1:141-744	RBD1	KL22/37
VLC5	MT197175	KL22/37,KL39	Autographiviridae	Drulisvirus	1	Other	MT197175-VLC5_49:141-791	RBD1	KL22/37
VLC5	MT197175	KL22/37,KL39	Autographiviridae	Drulisvirus	1	Other	MT197175-VLC5_58:2-667	RBD51	none
VLC6	MT197176	KL22/37,KL2,KL13	Autographiviridae	Drulisvirus	1	Other	MT197176-VLC6_51:141-791	RBD1	KL22/37
VLC6	MT197176	KL22/37,KL2,KL13	Autographiviridae	Drulisvirus	1	Other	MT197176-VLC6_58:2-577	RBD26	KL2/13
KpV2883	MT682065	KL1	Autographiviridae	Drulisvirus	1	Other	MT682065-kpv2883_045:141-816	RBD66	singleton
KpV2883	MT682065	KL1	Autographiviridae	Drulisvirus	1	Other	MT682065-kpv2883_053:2-651	RBD7	KL1
Dlv622	MT939252	KL23	Autographiviridae	Drulisvirus	1	Other	MT939252-dlv622_00051:141-318	RBD5	none
Dlv622	MT939252	KL23	Autographiviridae	Drulisvirus	1	Other	MT939252-dlv622_00059:2-555	RBD65	KL23
SRD2021	MZ208805	KL47	Autographiviridae	Drulisvirus	1	Other	MZ208805-QWY13539.1:141-530	RBD43	none
SRD2021	MZ208805	KL47	Autographiviridae	Drulisvirus	1	Other	MZ208805-QWY13547.1:2-584	RBD55	none
KP34	NC_013649	KL63	Autographiviridae	Drulisvirus	1	Other	NC_013649-KP-KP34p49:141-307	RBD5	none
KP34	NC_013649	KL63	Autographiviridae	Drulisvirus	1	Other	NC_013649-KP-KP34p57:2-630	RBD81	singleton
KP36	NC_029099	KL63	Autographiviridae	Drulisvirus	1	Other	NC_029099-AXI63_gp49:913-1233	RBD22	none
KP36	NC_029099	KL63	Autographiviridae	Drulisvirus	1	Other	NC_029099-AXI63_gp50:160-883	RBD36	KL63
A2a	ON602763	KL126	Autographiviridae	unclassified	2	This work	A2a_00006:2-328	RBD60	none
A2a	ON602763	KL126	Autographiviridae	unclassified	2	This work	A2a_00049:2-770	RBD87	KL126
A2a_b	ON602764	KL126	Autographiviridae	unclassified	2	This work	A2a_b_00022:2-770	RBD87	KL126
A2a_b	ON602764	KL126	Autographiviridae	unclassified	2	This work	A2a_b_00032:2-328	RBD60	none
A2b	ON602765	KL126	Autographiviridae	unclassified	2	This work	A2b_00008:2-770	RBD87	KL126
A2b	ON602765	KL126	Autographiviridae	unclassified	2	This work	A2b_00018:2-328	RBD60	none
ϕKp16	MW394389	KL110	Autographiviridae	unclassified	2	Other	MW394389-vBKpPFBKp16_043:2-978	RBD59	none
ϕKp16	MW394389	KL110	Autographiviridae	unclassified	2	Other	MW394389-vBKpPFBKp16_045:2-328	RBD60	none
A3a	ON602733	KL58	Autographiviridae	Przondovirus	3	This work	A3a_00002:118-981	RBD21	singleton
A3b	ON602742	KL30,KL58	Autographiviridae	Przondovirus	3	This work	A3b_00021:159-792	RBD24	KL30
A3c	ON602755	KL61	Autographiviridae	Przondovirus	3	This work	A3c_00044:120-875	RBD14	none
A3c	ON602755	KL61	Autographiviridae	Przondovirus	3	This work	A3c_00045:2-546	RBD86	KL61
A3d	ON602753	KL61,KL134	Autographiviridae	Przondovirus	3	This work	A3d_00041:159-984	RBD85	singleton
A3d	ON602753	KL61,KL134	Autographiviridae	Przondovirus	3	This work	A3d_00042:2-547	RBD86	KL61
TUN1	HG994092	KL64	Autographiviridae	Przondovirus	3	Other	HG994092-JJAMBB_00047:158-1017	RBD38	KL64
IME205	KU183006	KL47	Autographiviridae	Przondovirus	3	Other	KU183006-ALT58497.1:159-793	RBD40	KL47
IME205	KU183006	KL47	Autographiviridae	Przondovirus	3	Other	KU183006-ALT58498.1:2-641	RBD41	KL47
KpV767	KX712070	KL57	Autographiviridae	Przondovirus	3	Other	KX712070-kpv767_46:159-843	RBD42	KL57
K5-2	KY389315	KL5,KL30,KL69	Autographiviridae	Przondovirus	3	Other	KY389315-k52_037:120-792	RBD24	KL30
K5-2	KY389315	KL5,KL30,KL69	Autographiviridae	Przondovirus	3	Other	KY389315-k52_038:2-685	RBD44	KL5
K5-4	KY389316	KL5,KL8	Autographiviridae	Przondovirus	3	Other	KY389316-k54_037:120-749	RBD45	singleton
K5-4	KY389316	KL5,KL8	Autographiviridae	Przondovirus	3	Other	KY389316-k54_038:2-684	RBD44	KL5
KN1-1	LC413193	KL101	Autographiviridae	Przondovirus	3	Other	LC413193-BBF66844.1:120-820	RBD46	singleton
KN3-1	LC413194	KL56,KL103	Autographiviridae	Przondovirus	3	Other	LC413194-BBF66867.1:120-792	RBD47	singleton
KN3-1	LC413194	KL56,KL103	Autographiviridae	Przondovirus	3	Other	LC413194-BBF66868.1:2-678	RBD48	singleton
KN4‐1	LC413195	KL104	Autographiviridae	Przondovirus	3	Other	LC413195-BBF66888.1:159-850	RBD49	singleton
SH-KP152410	MG835568	KL64	Autographiviridae	Przondovirus	3	Other	MG835568-2410_orf00041:120-1017	RBD38	KL64
Henu	MK203841	KL1,KL2,KL13,KL57	Autographiviridae	Przondovirus	3	Other	MK203841-Henu1_42:120-832	RBD57	singleton
Henu	MK203841	KL1,KL2,KL13,KL57	Autographiviridae	Przondovirus	3	Other	MK203841-Henu1_43:2-560	RBD58	singleton
ULIP47	MK380015	KL106	Autographiviridae	Przondovirus	3	Other	MK380015-D3A56_0040:120-778	RBD61	KL106
ULIP47	MK380015	KL106	Autographiviridae	Przondovirus	3	Other	MK380015-D3A56_0041:2-536	RBD62	KL106
ULIP54	MK380016	KL106	Autographiviridae	Przondovirus	3	Other	MK380016-D3A57_0041:159-778	RBD61	KL106
ULIP54	MK380016	KL106	Autographiviridae	Przondovirus	3	Other	MK380016-D3A57_0042:2-536	RBD62	KL106
SH-KP152226	MK903728	KL47	Autographiviridae	Przondovirus	3	Other	MK903728-SHKP152226_42:159-793	RBD40	KL47
SH-KP152226	MK903728	KL47	Autographiviridae	Przondovirus	3	Other	MK903728-SHKP152226_43:2-641	RBD41	KL47
P510	MT966872	KL64	Autographiviridae	Przondovirus	3	Other	MT966872-QOV05454.1:159-1017	RBD38	KL64
KP32	NC_013647	KL3,KL21	Autographiviridae	Przondovirus	3	Other	NC_013647-KP-KP32_gp37:159-869	RBD79	singleton
KP32	NC_013647	KL3,KL21	Autographiviridae	Przondovirus	3	Other	NC_013647-KP-KP32_gp38:2-576	RBD80	singleton
P4a	ON602749	KL140	Podoviridae	Gamaleyavirus	4	This work	P4a_00011:129-854	RBD82	KL140
P4a	ON602749	KL140	Podoviridae	Gamaleyavirus	4	This work	P4a_00013:2-838	RBD83	KL140
P4b	ON602751	KL140	Podoviridae	Gamaleyavirus	4	This work	P4b_00023:238-838	RBD83	KL140
P4b	ON602751	KL140	Podoviridae	Gamaleyavirus	4	This work	P4b_00025:128-854	RBD82	KL140
M5a	ON602736	KL103,KL118	Myoviridae	Mydovirus	5	This work	M5a_00172:116-275	RBD4	none
M5b	ON602729	KL22/37	Myoviridae	Mydovirus	5	This work	M5b_00082:116-275	RBD4	none
M5b	ON602729	KL22/37	Myoviridae	Mydovirus	5	This work	M5b_00086:2-573	RBD1	KL22/37
KpS8	MT178275	KL23	Myoviridae	Mydovirus	5	Other	MT178275-kps8_049:116-275	RBD4	none
KpS8	MT178275	KL23	Myoviridae	Mydovirus	5	Other	MT178275-kps8_051:2-1092	RBD64	KL23
KpS8	MT178275	KL23	Myoviridae	Mydovirus	5	Other	MT178275-kps8_053:2-607	RBD65	KL23
Seu621	MT939253	KL23	Myoviridae	Mydovirus	5	Other	MT939253-phage621_00048:116-275	RBD4	none
Seu621	MT939253	KL23	Myoviridae	Mydovirus	5	Other	MT939253-phage621_00050:2-1092	RBD64	KL23
Seu621	MT939253	KL23	Myoviridae	Mydovirus	5	Other	MT939253-phage621_00052:2-607	RBD65	KL23
D7a	ON602741	KL49,KL151	Drexlerviridae	Webervirus	7	This work	D7a_00043:913-1232	RBD22	none
D7b	ON602750	KL140,KL122,KL151	Drexlerviridae	Webervirus	7	This work	D7b_00043:160-793	RBD82	KL140
D7b	ON602750	KL140,KL122,KL151	Drexlerviridae	Webervirus	7	This work	D7b_00044:913-1234	RBD22	none
D7b	ON602750	KL140,KL122,KL151	Drexlerviridae	Webervirus	7	This work	D7b_00051:2-218	RBD23	none
D7c	ON602735	KL28	Drexlerviridae	Webervirus	7	This work	D7c_00007:160-742	RBD9	none
D7c	ON602735	KL28	Drexlerviridae	Webervirus	7	This work	D7c_00008:913-1267	RBD22	none
D7c	ON602735	KL28	Drexlerviridae	Webervirus	7	This work	D7c_00015:2-218	RBD23	none
KLPN1	KR262148	KL2,KL13	Drexlerviridae	Webervirus	7	Other	KR262148-KLPN1_42:913-1233	RBD22	none
KLPN1	KR262148	KL2,KL13	Drexlerviridae	Webervirus	7	Other	KR262148-KLPN1_43:160-756	RBD39	none
GH-K3	MH844531	KL7	Drexlerviridae	Webervirus	7	Other	MH844531-GHK3_32:160-907	RBD54	KL2
GH-K3	MH844531	KL7	Drexlerviridae	Webervirus	7	Other	MH844531-GHK3_33:913-1267	RBD22	none
vB_KpnS_kp13	MK170446	KL24	Drexlerviridae	Webervirus	7	Other	MK170446-AZF89844.1:162-762	RBD55	none
vB_KpnS_kp13	MK170446	KL24	Drexlerviridae	Webervirus	7	Other	MK170446-AZF89845.1:2-717	RBD56	singleton
RAD2	MW655991	KL2	Drexlerviridae	Webervirus	7	Other	MW655991-RAD2_01:913-1266	RBD22	none
RAD2	MW655991	KL2	Drexlerviridae	Webervirus	7	Other	MW655991-RAD2_02:160-907	RBD54	KL2
B1	MW672037	KL2	Drexlerviridae	Webervirus	7	Other	MW672037-QTP95994.1:913-1267	RBD22	none
B1	MW672037	KL2	Drexlerviridae	Webervirus	7	Other	MW672037-QTP95996.1:160-907	RBD54	KL2
S10a	ON602746	KL24,KL25	Siphoviridae	Sashavirus/Nonanavirus	10	This work	S10a_00097:59-657	RBD37	KL24/25
S11a	ON602745	KL24,KL25	Siphoviridae	unclassified	11	This work	S11a_00036:2-633	RBD37	KL24/25
M12a	ON602758	KL139	Myoviridae	Jedunavirus	12	This work	M12a_00031:83-822	RBD89	singleton
KpV79	MF663761	KL57	Myoviridae	Jedunavirus	12	Other	MF663761-kpv79_42:77-721	RBD42	KL57
S13a	ON602738	KL102,KL149	Siphoviridae	Roufvirus	13	This work	S13a_00036:186-1240	RBD8	KL102
S13b	ON602744	KL63	Siphoviridae	Roufvirus	13	This work	S13b_00058:186-799	RBD36	KL63
S13c	ON602737	KL102,KL149	Siphoviridae	Roufvirus	13	This work	S13c_00055:186-1240	RBD8	KL102
S13d	ON602760	KL14	Siphoviridae	Roufvirus	13	This work	S13d_00057:186-902	RBD91	singleton
S13e	ON602759	KL136	Siphoviridae	Roufvirus	13	This work	S13e_00021:186-772	RBD90	singleton
ϕKp27	MW394388	KL30	Schitoviridae	unclassified	14	Other	MW394388-vBKpPFBKp27_091:2-615	RBD67	singleton
ϕKp27	MW394388	KL30	Schitoviridae	unclassified	14	Other	MW394388-vBKpPFBKp27_093:2-861	RBD68	singleton
K64-1	AB897757	KL1,KL11,KL21,KL25,KL30,KL69,KL35,KL64,KL104,KL105	Myoviridae	Alcyoneusvirus	15	Other	AB897757-BAQ02835.1:2-736	RBD12	singleton
K64-1	AB897757	KL1,KL11,KL21,KL25,KL30,KL69,KL35,KL64,KL104,KL105	Myoviridae	Alcyoneusvirus	15	Other	AB897757-BAQ02836.1:115-651	RBD13	singleton
K64-1	AB897757	KL1,KL11,KL21,KL25,KL30,KL69,KL35,KL64,KL104,KL105	Myoviridae	Alcyoneusvirus	15	Other	AB897757-BAQ02837.1:2-702	RBD14	none
K64-1	AB897757	KL1,KL11,KL21,KL25,KL30,KL69,KL35,KL64,KL104,KL105	Myoviridae	Alcyoneusvirus	15	Other	AB897757-BAQ02838.1:2-1193	RBD15	singleton
K64-1	AB897757	KL1,KL11,KL21,KL25,KL30,KL69,KL35,KL64,KL104,KL105	Myoviridae	Alcyoneusvirus	15	Other	AB897757-BAQ02839.1:2-584	RBD16	singleton
K64-1	AB897757	KL1,KL11,KL21,KL25,KL30,KL69,KL35,KL64,KL104,KL105	Myoviridae	Alcyoneusvirus	15	Other	AB897757-BAQ02840.1:2-779	RBD17	singleton
K64-1	AB897757	KL1,KL11,KL21,KL25,KL30,KL69,KL35,KL64,KL104,KL105	Myoviridae	Alcyoneusvirus	15	Other	AB897757-BAQ02841.1:2-888	RBD18	singleton
K64-1	AB897757	KL1,KL11,KL21,KL25,KL30,KL69,KL35,KL64,KL104,KL105	Myoviridae	Alcyoneusvirus	15	Other	AB897757-BAQ02842.1:2-996	RBD19	singleton
K64-1	AB897757	KL1,KL11,KL21,KL25,KL30,KL69,KL35,KL64,KL104,KL105	Myoviridae	Alcyoneusvirus	15	Other	AB897757-BAQ02843.1:2-767	RBD20	singleton
Wobble	ERR4557155	KL28	Myoviridae	Jiaodavirus	16	Other	ERR4557155_00056:335-1478	RBD27	none
Eggy	ERR4557162	KL3	Siphoviridae	Nonagvirus	17	Other	ERR4557162_00062:2-740	RBD30	KL3
Pokey	ERR4557165	KL3	Siphoviridae	Nonagvirus	17	Other	ERR4557165_00018:2-740	RBD30	KL3
KaID	ERR4557151	KL14	Myoviridae	Slopekvirus	18	Other	ERR4557151_00169:2-1325	RBD27	none
Mild	ERR4557153	KL14	Myoviridae	Slopekvirus	18	Other	ERR4557153_00210:2-1325	RBD27	none
SoFaint	ERR4557154	KL38	Myoviridae	Slopekvirus	18	Other	ERR4557154_00062:2-1325	RBD27	none
Anoxic	ERR4557160	KL3	Demerecviridae	Sugarlandvirus	19	Other	ERR4557160_00034:607-2346	RBD29	KL3
Jiji	ERR4557163	KL3	Demerecviridae	Sugarlandvirus	19	Other	ERR4557163_00131:246-842	RBD27	none
Jiji	ERR4557163	KL3	Demerecviridae	Sugarlandvirus	19	Other	ERR4557163_00133:607-3435	RBD29	KL3
Storm	ERR4557169	KL3	Demerecviridae	Sugarlandvirus	19	Other	ERR4557169_00170:607-1188	RBD29	KL3
0507-KN2-1	AB797215	KL102	Ackermannviridae	Taipeivirus	20	Other	AB797215-BAN78446.1:2-1245	RBD8	KL102
0507-KN2-1	AB797215	KL102	Ackermannviridae	Taipeivirus	20	Other	AB797215-BAN78447.1:2-657	RBD9	none
0507-KN2-1	AB797215	KL102	Ackermannviridae	Taipeivirus	20	Other	AB797215-BAN78449.1:2-542	RBD10	singleton
0507-KN2-1	AB797215	KL102	Ackermannviridae	Taipeivirus	20	Other	AB797215-BAN78450.1:2-1616	RBD11	KL35
LilBean	ERR4557170	KL35	Ackermannviridae	Taipeivirus	20	Other	ERR4557170_00198:2-1612	RBD11	KL35
LilBean	ERR4557170	KL35	Ackermannviridae	Taipeivirus	20	Other	ERR4557170_00205:171-728	RBD1	KL22/37
LilBean	ERR4557170	KL35	Ackermannviridae	Taipeivirus	20	Other	ERR4557170_00207:191-1039	RBD31	KL35
Westerburg	ERR4557173	KL2,KL13,KL35	Ackermannviridae	Taipeivirus	20	Other	ERR4557173_00106:2-1612	RBD11	KL35
Westerburg	ERR4557173	KL2,KL13,KL35	Ackermannviridae	Taipeivirus	20	Other	ERR4557173_00108:2-675	RBD32	singleton
Westerburg	ERR4557173	KL2,KL13,KL35	Ackermannviridae	Taipeivirus	20	Other	ERR4557173_00110:2-503	RBD33	singleton
Westerburg	ERR4557173	KL2,KL13,KL35	Ackermannviridae	Taipeivirus	20	Other	ERR4557173_00113:173-735	RBD34	singleton
Westerburg	ERR4557173	KL2,KL13,KL35	Ackermannviridae	Taipeivirus	20	Other	ERR4557173_00115:191-1039	RBD31	KL35
ULIP33	MK380014	KL1	Autographiviridae	unclassified	21	Other	MK380014-D3A55_0039:13-981	RBD59	none
ULIP33	MK380014	KL1	Autographiviridae	unclassified	21	Other	MK380014-D3A55_0041:194-339	RBD60	none
ULIP33	MK380014	KL1	Autographiviridae	unclassified	21	Other	MK380014-D3A55_0054:2-648	RBD7	KL1
Eowyn	LR881104	KL16,KL110	Myoviridae	unclassified	22	Other	LR881104-LLCLJKAH_00225:113-1183	RBD8	KL102
Eowyn	LR881104	KL16,KL110	Myoviridae	unclassified	22	Other	LR881104-LLCLJKAH_00230:2-581	RBD50	singleton
Eowyn	LR881104	KL16,KL110	Myoviridae	unclassified	22	Other	LR881104-LLCLJKAH_00233:2-820	RBD51	none
Eowyn	LR881104	KL16,KL110	Myoviridae	unclassified	22	Other	LR881104-LLCLJKAH_00235:2-556	RBD52	singleton
Eowyn	LR881104	KL16,KL110	Myoviridae	unclassified	22	Other	LR881104-LLCLJKAH_00239:2-793	RBD53	singleton
Samwise	ERR4557174	KL3	Drexlerviridae	unclassified	23	Other	ERR4557174_00079:757-1178	RBD22	none
Samwise	ERR4557174	KL3	Drexlerviridae	unclassified	23	Other	ERR4557174_00087:157-475	RBD35	singleton
ϕKp34	MW394390	KL38	Myoviridae	unclassified	24	Other	MW394390-vBKpMFBKp34_155:2-1199	RBD69	singleton
ϕKp24	MW394391	KL64,KL46,KL61	unclassified	unclassified	25	Other	MW394391-vBKpMFBKp24_168:2-881	RBD70	singleton
ϕKp24	MW394391	KL64,KL46,KL61	unclassified	unclassified	25	Other	MW394391-vBKpMFBKp24_196:2-660	RBD39	none
ϕKp24	MW394391	KL64,KL46,KL61	unclassified	unclassified	25	Other	MW394391-vBKpMFBKp24_300:2-598	RBD71	singleton
ϕKp24	MW394391	KL64,KL46,KL61	unclassified	unclassified	25	Other	MW394391-vBKpMFBKp24_301:2-915	RBD72	singleton
ϕKp24	MW394391	KL64,KL46,KL61	unclassified	unclassified	25	Other	MW394391-vBKpMFBKp24_303:2-661	RBD73	singleton
ϕKp24	MW394391	KL64,KL46,KL61	unclassified	unclassified	25	Other	MW394391-vBKpMFBKp24_304:2-755	RBD73	singleton
ϕKp24	MW394391	KL64,KL46,KL61	unclassified	unclassified	25	Other	MW394391-vBKpMFBKp24_306:2-883	RBD74	singleton
ϕKp24	MW394391	KL64,KL46,KL61	unclassified	unclassified	25	Other	MW394391-vBKpMFBKp24_307:2-742	RBD75	singleton
ϕKp24	MW394391	KL64,KL46,KL61	unclassified	unclassified	25	Other	MW394391-vBKpMFBKp24_308:2-737	RBD72	singleton
ϕKp24	MW394391	KL64,KL46,KL61	unclassified	unclassified	25	Other	MW394391-vBKpMFBKp24_309:2-751	RBD76	singleton
ϕKp24	MW394391	KL64,KL46,KL61	unclassified	unclassified	25	Other	MW394391-vBKpMFBKp24_310:2-679	RBD77	singleton
ϕKp24	MW394391	KL64,KL46,KL61	unclassified	unclassified	25	Other	MW394391-vBKpMFBKp24_313:238-553	RBD78	singleton
