## Supplemental Table 3 for "Genetic determinants of host tropism in *Klebsiella* phages"

Strain	Phage	Spotting	Virulence
852	A1a	Isolation host	Isolation host
HGE_943	P4a	1	0
HGE_943	P4b	1	0
HGUA_310	A2a	1	1
HGUA_310	A2a_b	1	1
X22	A3c	Isolation host	Isolation host
X13	P4a	1	1
CU656	A1r	Isolation host	Isolation host
HGE_789	P4b	1	0
KP255	A1k	1	1
HGUA_041	S11a	1	0
HAV_123	A1a	1	1
X29	M12a	Isolation host	Isolation host
HGUA_208	M5a	1	1
HGUA_310	A2b	1	1
HGE_789	D7b	1	1
HGUA_879	A3d	1	1
CU656	A1q	Isolation host	Isolation host
X22	A3d	Isolation host	Isolation host
HCV_837	A1h	1	1
HCV_913	A1d	1	1
X13	P4b	1	1
HGE_174	A1g	1	1
X11	P4b	Isolation host	Isolation host
KP255	A1m	1	1
KP430	M5a	1	1
CU656	A1l	Isolation host	Isolation host
CU656	A1m	Isolation host	Isolation host
KP255	A1r	1	1
CU656	A1p	Isolation host	Isolation host
X11	D7b	Isolation host	Isolation host
KP255	A1q	1	1
CU656	A1o	Isolation host	Isolation host
HGE_958	D7b	1	1
HGUA_310	A1i	1	1
HGUA_324	A1h	1	1
HGUA_085	S10a	1	1
HGUA_475	A1g	1	1
X13	D7b	1	1
HGUA_654	A1d	1	0
HGE_943	D7b	1	0
KP255	A1l	1	1
HGUA_155	S10a	1	1
X11	P4a	Isolation host	Isolation host
HCV_484	S10a	Isolation host	Isolation host
KP102	A1a	1	1
KP156	A1h	1	0
KP218	A1a	1	1
X22	A1j	Isolation host	Isolation host
KP332	A1h	1	1
KP341	A1h	1	1
KP370	A1h	1	1
KP371	A1g	1	1
KP400	A1h	1	1
X18	A3b	1	1
KP255	M5b	1	1
KP255	A1p	1	1
M_772	A1h	1	0
M_995	A1h	1	1
NTUH	A1c	Isolation host	Isolation host
CU656	M5b	Isolation host	Isolation host
CU656	A1n	Isolation host	Isolation host
KP255	A1n	1	1
X14	A1b	Isolation host	Isolation host
CU656	A1k	Isolation host	Isolation host
X2	A1h	1	0
KP102	D7a	1	1
HGUA_310	A1j	1	1
KP255	A1o	1	1
HGE_789	P4a	1	0
KP102	D7b	1	0
X34	A1g	Isolation host	Isolation host
X36	A1c	1	0
X37	A1d	Isolation host	Isolation host
X8	A1c	1	1
HGUA_085	S11a	1	1
HGUA_155	S11a	1	1
HCV_484	S11a	Isolation host	Isolation host
CU618	S13a	1	0
CU443	S13a	1	1
CU448	S13a	1	1
HCV_301	S13a	1	1
KP418	S13a	1	1
CU451	S13a	Isolation host	Isolation host
HCV_429	S13b	Isolation host	Isolation host
CU618	S13c	1	0
CU443	S13c	1	1
CU451	S13c	1	1
HCV_301	S13c	1	1
KP418	S13c	1	1
CU448	S13c	Isolation host	Isolation host
HCV_674	S13d	1	0
X21	S13d	1	0
HGUA_684	S13d	1	0
X33	S13d	Isolation host	Isolation host
HCV_333	S13f	1	0
HGUA_264	S13f	1	0
HGUA_536	S13f	1	1
KP218	S13f	1	1
HAV_123	S6a	1	1
KP102	S6a	1	1
KP218	S6a	1	1
852	S6a	Isolation host	Isolation host
HGUA_654	S8a	1	0
HGUA_110	S8a	1	0
HAV_504	S8a	1	1
HCV_033	S8a	1	1
KP156	S8a	1	1
X18	S8a	1	1
KP102	S8a	1	1
HGE_930	S8b	1	0
852	S8b	1	1
HAV_123	S8b	1	1
KP429	S8b	1	1
X10	S8b	1	1
X3	S8b	1	1
CU293	S8b	1	1
CU616	S8b	1	1
HCV_429	S8b	1	1
HGUA_684	S8b	1	1
HGUA_879	S8b	1	1
HGUC_019	S8b	1	1
KP102	S8b	1	1
KP218	S8b	1	1
CU630	S8c	1	0
KP370	S8c	1	0
CU293	S8c	1	1
CU371	S8c	1	1
CU616	S8c	1	1
HCV_429	S8c	1	1
HGE_100	S8c	1	1
HGE_208	S8c	1	1
HGE_930	S8c	1	1
HGUA_338	S8c	1	1
HGUA_684	S8c	1	1
HGUA_879	S8c	1	1
HGUA_996	S8c	1	1
HGUC_019	S8c	1	1
HGUC_551	S8c	1	1
X33	S8c	1	1
HGUA_110	S8c	1	1
X18	S8c	1	1
KP102	S8c	1	1
NTUH	S9a	1	0
CU443	S9a	1	1
CU448	S9a	1	1
CU451	S9a	1	1
CU664	S9a	1	1
HCV_301	S9a	1	1
KP418	S9a	1	1
CU293	S9a	1	1
HGUC_551	S9a	1	1
CU616	S9a	Isolation host	Isolation host
