## Supplemental Table 1 for "Genetic determinants of host tropism in *Klebsiella* phages"

Phage	Phage.Accession	Group	Genome.size	Sequencing.depth	Circular	GC%	CDS	Lysogeny.genes	Family	Subfamily	Genus	Closest.phage	Closest.phage.acc.	IGS%	Plaque.halo	CLTs.spotted	CLTs.spot_list	CLTs.halo	CLTs.halo_list	Depolymerase.domains
A1a	ON602732	1	43524	1283	Yes	54,1	54	-	Autographiviridae	Slopekvirinae	Drulisvirus	Klebsiella phage Kp2	KT367886	75.91	1	1	KL151	1	KL151	2
A1b	ON602752	1	44598	1464	Yes	53,16	57	-	Autographiviridae	Slopekvirinae	Drulisvirus	Klebsiella phage KP-Rio/2015	KX856662	74.2	0	1	KL157	0	-	2
A1c	ON602748	1	42923	1536	Yes	54,12	52	-	Autographiviridae	Slopekvirinae	Drulisvirus	Klebsiella phage NTUH-K2044-K1-1	AB716666	83.34	1	1	KL1	1	KL1	2
A1d	ON602762	1	42774	1245	-	53,99	53	-	Autographiviridae	Slopekvirinae	Drulisvirus	Klebsiella phage PiVLC3	MN794002	79.13	1	1	KL20	1	KL20	1
A1e	ON602757	1	43867	1305	Yes	53,62	58	-	Autographiviridae	Slopekvirinae	Drulisvirus	Klebsiella phage 1 TK-2018	MK135468	79.81	1	1	wzi-K?	1	wzi-K?	1
A1f	ON602756	1	43175	2024	Yes	53,57	57	-	Autographiviridae	Slopekvirinae	Drulisvirus	Klebsiella phage 1 TK-2018	MK135468	81.12	1	1	wzi-K?	1	wzi-K?	1
A1g	ON602761	1	44132	1317	-	53,81	57	-	Autographiviridae	Slopekvirinae	Drulisvirus	Klebsiella phage vB_KpnP_SU552A	KP708986	80.9	1	1	KL16	1	KL16	2
A1h	ON602743	1	43535	2738	Yes	54,06	53	-	Autographiviridae	Slopekvirinae	Drulisvirus	Klebsiella phage VLC6	MT197176	87.6	1	1	KL2/KL13	1	KL2/KL13	2
A1i	ON602767	1	43855	2128	Yes	54,04	49	-	Autographiviridae	Slopekvirinae	Drulisvirus	Klebsiella phage vB_KpnP_SU552A	KP708986	81.86	1	1	KL126	1	KL126	2
A1j	ON602754	1	44036	1149	Yes	54,08	51	-	Autographiviridae	Slopekvirinae	Drulisvirus	Klebsiella phage vB_KpnP_SU552A	KP708986	81.1	1	2	KL61,KL126	1	KL61	2
A1k	ON602739	1	43278	2791	Yes	54,23	56	-	Autographiviridae	Slopekvirinae	Drulisvirus	Klebsiella phage PiVLC5	MT197175	83.85	1	1	KL22/37	1	KL22/37	1
A1l	ON602740	1	43408	1688	Yes	54,07	58	-	Autographiviridae	Slopekvirinae	Drulisvirus	Klebsiella phage PiVLC4	MN794003	85.93	1	1	KL22/37	1	KL22/37	1
A1m	ON602727	1	43657	524	Yes	54,01	57	-	Autographiviridae	Slopekvirinae	Drulisvirus	Klebsiella phage PiVLC3	MN794002	87.05	1	1	KL22/37	1	KL22/37	1
A1n	ON602728	1	43439	2153	Yes	53,81	55	-	Autographiviridae	Slopekvirinae	Drulisvirus	Klebsiella phage PiVLC1	MN794000	91.53	1	1	KL22/37	1	KL22/37	0
A1o	ON602724	1	42793	2515	-	54	54	-	Autographiviridae	Slopekvirinae	Drulisvirus	Klebsiella phage PiVLC3	MN794002	87.68	1	1	KL22/37	1	KL22/37	1
A1p	ON602723	1	44346	2324	Yes	53,7	60	-	Autographiviridae	Slopekvirinae	Drulisvirus	Klebsiella phage PiVLC4	MN794003	94.36	1	1	KL22/37	1	KL22/37	0
A1q	ON602726	1	44945	2402	Yes	53,94	59	-	Autographiviridae	Slopekvirinae	Drulisvirus	Klebsiella phage PiVLC3	MN794002	85.95	1	1	KL22/37	1	KL22/37	3
A1r	ON602725	1	43419	2201	Yes	53,93	57	-	Autographiviridae	Slopekvirinae	Drulisvirus	Klebsiella phage PiVLC3	MN794002	88.55	1	1	KL22/37	1	KL22/37	1
A2a	ON602763	2	45098	1584	Yes	51,78	53	-	Autographiviridae	Molineuxvirinae	Unclassified*	Proteus phage PmP19	MT680615	83.55	0	1	KL126	0	-	2
A2a_b	ON602764	2	45177	1556	Yes	51,78	53	-	Autographiviridae	Molineuxvirinae	Unclassified*	Proteus phage PmP19	MT680615	84.36	0	1	KL126	0	-	2
A2b	ON602765	2	45221	1605	Yes	51,9	52	-	Autographiviridae	Molineuxvirinae	Unclassified*	Proteus phage PmP19	MT680615	86.03	0	1	KL126	0	-	2
A3a	ON602733	3	40318	1859	Yes	53,19	48	-	Autographiviridae	Studiervirinae	Przondovirus	Klebsiella phage KPN3	MN101227	58.44	0	1	wzi-K58	0	-	1
A3b	ON602742	3	40104	2341	Yes	53,12	48	-	Autographiviridae	Studiervirinae	Przondovirus	Klebsiella phage K5-2	KY389315	85.41	1	2	KL30, wzi-K58	2	KL30, wzi-K58	1
A3c	ON602755	3	40133	1726	Yes	53,28	49	-	Autographiviridae	Studiervirinae	Przondovirus	Klebsiella phage K11	EU734173	87.45	1	1	KL61	1	KL61	2
A3d	ON602753	3	40499	2025	Yes	51,81	47	-	Autographiviridae	Studiervirinae	Przondovirus	Escherichia phage K30	HM480846	83.65	1	2	KL61,KL134	1	KL61	2
D7a	ON602741	7	49878	599	Yes	50,09	76	REP	Drexlerviridae	-	Webervirus	Klebsiella phage TSK1	MH688453	89.43	0	2	KL49, KL151	0	-	1
D7b	ON602750	7	49577	977	Yes	50,06	77	REP	Drexlerviridae	-	Webervirus	Klebsiella phage Shelby	MK931445	87.84	1	3	KL140,KL122,KL151	1	KL140	3
D7c	ON602735	7	49322	1543	Yes	50,02	75	REP	Drexlerviridae	-	Webervirus	Klebsiella phage GH-K3	MH844531	85.79	1	1	wzi-K28	1	wzi-K28	3
M12a	ON602758	12	48833	1444	Yes	49,56	75	-	Myoviridae	-	Jedunavirus	Klebsiella phage 1611E-K2-1	MG197810	66.83	1	1	KL139	1	KL139	1
M5a	ON602736	5	141724	610	Yes	44,69	230	REP,REC	Myoviridae	Vequintavirinae	Mydovirus	Klebsiella phage vB_KpnM_Seu621	MT939253	87.84	1	2	KL103, wzi-K118	1	wzi-K118	1
M5b	ON602729	5	144995	1006	Yes	44,67	237	REP,REC	Myoviridae	Vequintavirinae	Mydovirus	Klebsiella phage vB_KpnM_Seu621	MT939253	84.39	1	1	KL22/37	1	KL22/37	2
P4a	ON602749	4	72288	317	Yes	44	89	-	Podoviridae	-	Gamaleyavirus	Klebsiella phage KP8	MG922974	81.63	1	1	KL140	1	KL140	2
P4b	ON602751	4	73290	1374	Yes	44,04	94	-	Podoviridae	-	Gamaleyavirus	Klebsiella phage KP8	MG922974	82.8	1	1	KL140	1	KL140	2
S10a	ON602746	10	60119	1290	Yes	45,55	106	PAR,REC	Siphoviridae	-	Sashavirus/Nonanavirus	Salmonella phage 9NA	KJ802832	55.19	1	2	KL24,KL25	1	KL25	1
S11a	ON602745	11	39664	1524	Yes	55,45	57	-	Siphoviridae	Guernseyvirinae	Unclassified*	Serratia phage Tsm2	MW082583	41.4	1	2	KL24,KL25	1	KL25	1
S13a	ON602738	13	47956	1514	Yes	47,8	78	REP	Siphoviridae	-	Roufvirus	Vibrio phage pYD38-A	JF974312	65.68	1	2	KL102, KL149	2	KL102, KL149	1
S13b	ON602744	13	48190	1442	Yes	47,41	79	REP, PAR	Siphoviridae	-	Roufvirus	Klebsiella phage YX3973	MK327140	55.93	1	1	KL63	1	KL63	1
S13c	ON602737	13	47997	1648	Yes	48	80	REP, PAR	Siphoviridae	-	Roufvirus	Klebsiella phage YX3973	MK327140	61.06	1	2	KL102, KL149	2	KL102, KL149	1
S13d	ON602760	13	46281	1420	Yes	47,74	80	REP	Siphoviridae	-	Roufvirus	Vibrio phage pYD38-A	JF974312	57.24	1	1	KL14	1	KL14	1
S13e	ON602759	13	47720	1941	Yes	48,02	78	REP,PAR	Siphoviridae	-	Roufvirus	Vibrio phage pYD38-A	JF974312	61.55	1	1	wzi-KL136	1	wzi-KL136	1
S13f	ON602730	13	48050	2059	Yes	47,6	81	REP, PAR	Siphoviridae	-	Roufvirus	Vibrio phage pYD38-A	JF974312	58.75	1	2	KL62,KL151	1	KL62	0
S6a	ON602731	6	46907	575	Yes	56,91	67	-	Siphoviridae	Unclassified*	Unclassified*	Salmonella phage PMBT28	MG641885	65.3	0	1	KL151	0	-	0
S8a	ON602747	8	47499	1879	Yes	56,28	61	-	Siphoviridae	Unclassified*	Unclassified*	Enterobacter phage ATCEA85	MN656993	90.25	0	7	KL3,KL13,KL20,KL30,KL46,KL151,wzi-KL102/149	0	-	3
S8b	ON602766	8	48513	1017	Yes	57,01	59	REP	Siphoviridae	Unclassified*	Unclassified*	Klebsiella phage vB_Kp3	KT367887	96.53	0	11	KL14,KL25,KL39,KL63,KL64,KL81, KL126,KL134,KL136,KL146,KL151	0	-	3
S8c	ON602734	8	48147	318	Yes	56,34	62	REP	Siphoviridae	Unclassified*	Unclassified*	Klebsiella phage vB_KleS-HSE3	MT075871	91.88	0	16	KL7,KL10,KL13,KL14,KL30,KL31,KL36,KL39,KL46,KL63,KL64,KL134,KL146,KL151,KL158, wzi-K24	0	-	3
S9a	ON623732	9	58439	1272	Yes	56,1	78	REC	Siphoviridae	-	Yonseivirus	Klebsiella phage Soft	MN106244	84	0	4	KL1, KL39, KL102, KL149	0	-	0
